## Supplementary Table S1 for "Metallothionein loss in cancer cells contributes to increased mutations through defective DNA repair and metabolic imbalance"

hMT2A F primer	CCCGCTCCCAGATGTAAAGA	IDTdna
hMT2A R Primer	TATAGCAAACGGTCACGGTCA	IDTdna
h?-Actin F Primer	CCGTTCCGAAAGTTGCCTTTT	IDTdna
h?-Actin R Primer	CCGCTGGGTTTTATAGGGCG	IDTdna
mGAPDH F primer	GGCAAATTCAACGGCACAGT	IDTdna
mGAPDH R Primer	GTCTCGCTCCTGGAAGATGG	IDTdna
mMt2 F Primer	TGTGCTGGCCATATCCCTTG	IDTdna
mMt2 R Primer	GCGGAGAGTATTGGGTCGAG	IDTdna
