## Supplementary Table S3 for "Metallothionein loss in cancer cells contributes to increased mutations through defective DNA repair and metabolic imbalance"

Sample	Cell line	shRNA	Condition	Bases analyzed	sSNVs found	SNVs_per_100Mb	C>A	C>G	C>T	T>A	T>C	T>G
T1	CAOV3	shScr	untreated	507301871	191	37.7	45	19	89	11	21	6
T2	CAOV3	shScr	untreated	514338553	238	46.3	45	18	120	19	24	12
T3	CAOV3	shScr	CdCl2 5uM	433474626	255	58.8	43	15	138	15	37	7
T4	CAOV3	shScr	CdCl2 5uM	478065806	225	47.1	59	12	96	19	29	10
T5	CAOV3	MT2A-KD1	untreated	426172426	287	67.3	111	19	92	27	27	11
T6	CAOV3	MT2A-KD1	untreated	362280917	273	75.4	99	24	83	24	27	16
T7	CAOV3	MT2A-KD1	CdCl2 5uM	498898889	356	71.4	93	23	152	34	36	18
T8	CAOV3	MT2A-KD1	CdCl2 5uM	550769644	293	53.2	106	17	75	30	48	17
T9	CAOV3	MT2A-KD2	untreated	573938766	525	91.5	166	36	155	47	80	41
T10	CAOV3	MT2A-KD2	untreated	564471520	641	113.6	187	62	201	58	89	44
T11	CAOV3	MT2A-KD2	CdCl2 5uM	585690340	597	101.9	159	42	221	55	82	38
T12	CAOV3	MT2A-KD2	CdCl2 5uM	455520361	466	102.3	133	35	153	32	76	37
T13	CAOV3	shScr	65uM peroxide	694181868	410	59.1	90	31	179	32	55	23
