## Supplementary Table S4 for "Metallothionein loss in cancer cells contributes to increased mutations through defective DNA repair and metabolic imbalance"

SBS	SBS_MT2Alow	SBS_MT2Alow_ROS	SBS_MT2Alow_BER
A[C>A]A	0.029537008	0.037679722	0.023034552
A[C>A]C	0.009634224	0.010411502	0.00901352
A[C>A]G	0.013169313	0.015865146	0.011016525
A[C>A]T	0.015487179	0.019831433	0.012018027
A[C>G]A	0.016587824	0.022310362	0.012018027
A[C>G]C	0.009957905	0.012394646	0.008012018
A[C>G]G	0.002861676	0.006445216	0
A[C>G]T	0.011233415	0.013386217	0.009514271
A[C>T]A	0.044817084	0.05453644	0.037055583
A[C>T]C	0.013667859	0.016360932	0.011517276
A[C>T]G	0.005969532	0.008428359	0.004006009
A[C>T]T	0.033809982	0.05106594	0.020030045
A[T>A]A	0.02119132	0.025780863	0.017526289
A[T>A]C	0.020971191	0.025285077	0.017526289
A[T>A]G	0.014988633	0.019335647	0.011517276
A[T>A]T	0.035649169	0.040158651	0.032048072
A[T>C]A	0.008844234	0.012394646	0.006009014
A[T>C]C	0.002829439	0.001983143	0.003505258
A[T>C]G	0.00671426	0.004462072	0.008512769
A[T>C]T	0.007212806	0.004957858	0.00901352
A[T>G]A	0.005089017	0.006445216	0.004006009
A[T>G]C	0.003081805	0.006941001	0
A[T>G]G	0.000220129	0.000495786	0
A[T>G]T	0.004253764	0.006445216	0.002503756
C[C>A]A	0.004150212	0.004957858	0.003505258
C[C>A]C	0.004486919	0.004462072	0.00450676
C[C>A]G	0.000440258	0.000991572	0
C[C>A]T	0.004370341	0.005453644	0.003505258
C[C>G]A	0.004985465	0.004957858	0.005007511
C[C>G]C	0.006422816	0.006941001	0.006009014
C[C>G]G	0.00592427	0.006445216	0.005508262
C[C>G]T	0.007348595	0.010907288	0.00450676
C[C>T]A	0.036620867	0.024789291	0.046069104
C[C>T]C	0.015668887	0.006445216	0.023034552
C[C>T]G	0.003651666	0.004462072	0.003004507
C[C>T]T	0.032969201	0.020327219	0.043064597
C[T>A]A	0.027148483	0.01536936	0.036554832
C[T>A]C	0.015992567	0.008428359	0.02203305
C[T>A]G	0.003548114	0.002974715	0.004006009
C[T>A]T	0.023574316	0.017352504	0.028542814
C[T>C]A	0.023321951	0.012394646	0.032048072
C[T>C]C	0.014904948	0.003470501	0.024036054
C[T>C]G	0.003269697	0.002974715	0.003505258
C[T>C]T	0.021988151	0.01189886	0.030045068
C[T>G]A	0.03137001	0.017352504	0.042563846
C[T>G]C	0.024804564	0.016360932	0.031547321
C[T>G]G	0.003871795	0.004957858	0.003004507
C[T>G]T	0.035092991	0.018839861	0.048072108
G[C>A]A	0.005147305	0.00594943	0.00450676
G[C>A]C	0.004150212	0.004957858	0.003505258
G[C>A]G	0.006027821	0.007932573	0.00450676
G[C>A]T	0.00624795	0.008428359	0.00450676
G[C>G]A	0.006468079	0.008924145	0.00450676
G[C>G]C	0.003871795	0.004957858	0.003004507
G[C>G]G	0.005542301	0.004957858	0.006009014
G[C>G]T	0.004545207	0.003966287	0.005007511
G[C>T]A	0.007271095	0.004462072	0.009514271
G[C>T]C	0.003651666	0.004462072	0.003004507
G[C>T]G	0.005950322	0.001487357	0.009514271
G[C>T]T	0.004221527	0.001983143	0.006009014
G[T>A]A	0.01217222	0.014873575	0.010015023
G[T>A]C	0.011673673	0.014377789	0.009514271
G[T>A]G	0.005542301	0.004957858	0.006009014
G[T>A]T	0.009355807	0.010411502	0.008512769
G[T>C]A	0.015312313	0.02131879	0.010515774
G[T>C]C	0.010204086	0.007932573	0.012018027
G[T>C]G	0.013182339	0.013386217	0.013019529
G[T>C]T	0.013402468	0.013882003	0.013019529
G[T>G]A	0.009970931	0.009915716	0.010015023
G[T>G]C	0.008546606	0.005453644	0.011016525
G[T>G]G	0.005367434	0.006445216	0.00450676
G[T>G]T	0.00608611	0.007436787	0.005007511
T[C>A]A	0.008242136	0.010411502	0.006509765
T[C>A]C	0.003768243	0.003470501	0.004006009
T[C>A]G	0.004648759	0.005453644	0.004006009
T[C>A]T	0.00442863	0.004957858	0.004006009
T[C>G]A	0.016264143	0.020327219	0.013019529
T[C>G]C	0.015765597	0.019831433	0.012518778
T[C>G]G	0.008462265	0.010907288	0.006509765
T[C>G]T	0.013842725	0.014873575	0.013019529
T[C>T]A	0.003535088	0.005453644	0.002003005
T[C>T]C	0.002551021	0.001983143	0.003004507
T[C>T]G	0.003211408	0.003470501	0.003004507
T[C>T]T	0.002991279	0.002974715	0.003004507
T[T>A]A	0.001320773	0.002974715	0
T[T>A]C	0.001599191	0.002974715	0.000500751
T[T>A]G	0.002699836	0.005453644	0.000500751
T[T>A]T	0.003826532	0.002974715	0.00450676
T[T>C]A	0.002551021	0.001983143	0.003004507
T[T>C]C	0.000660387	0.001487357	0
T[T>C]G	0.001715768	0.001983143	0.001502253
T[T>C]T	0.002330892	0.001487357	0.003004507
T[T>G]A	0.004927177	0.005453644	0.00450676
T[T>G]C	0.000938804	0.001487357	0.000500751
T[T>G]G	0.005911244	0.008924145	0.003505258
T[T>G]T	0.006189661	0.008924145	0.004006009
